# Sentieon DNAscope LongRead – A highly Accurate, Fast, and Efficient Pipeline for Germline Variant Calling from PacBio HiFi reads

**DOI:** 10.1101/2022.06.01.494452

**Authors:** Donald Freed, William J. Rowell, Aaron M. Wenger, Zhipan Li

## Abstract

PacBio^®^ HiFi sequencing is the first technology to offer economical and highly accurate long-read sequencing, with average read lengths greater than 10kb and average base accuracy of 99.8%^1^. Here, we present DNAscope LongRead, an accurate and efficient pipeline for germline variant calling from PacBio^®^ HiFi reads. DNAscope LongRead is a modification and extension of Sentieon’s DNAscope tool, a precisionFDA award-winning variant caller. DNAscope LongRead is computationally efficient, calling variants from 30x HiFi samples in under 4 hours on a 16-core machine (120 virtual core-hours) and highly accurate, with precision and recall on the most recent GIAB benchmark dataset exceeding 99.83% for HiFi samples sequenced at 30x coverage, and robust to changes in benchmark dataset and upstream library preparation and sequencing.
