## Supplementary Table 1 for "Sentieon DNAscope LongRead – A highly Accurate, Fast, and Efficient Pipeline for Germline Variant Calling from PacBio HiFi reads"

Subset	METRIC.Recall	METRIC.Precision	METRIC.F1_Score	TRUTH.TOTAL	TRUTH.TP	TRUTH.FN	QUERY.FP	Sample	Caller
All Benchmark Regions	0.99898	0.99917	0.99908	3890596	3886639	3957	3236	HG002	pFDA Truth V2 Winning
All Benchmark Regions	0.99837	0.99835	0.99836	3831996	3825740	6256	6330	HG003	pFDA Truth V2 Winning
All Benchmark Regions	0.99829	0.99845	0.99837	3857118	3850509	6609	5961	HG004	pFDA Truth V2 Winning
All Benchmark Regions	0.99890	0.99918	0.99904	3890596	3886314	4282	3197	HG002	DNAscope LongRead
All Benchmark Regions	0.99865	0.99869	0.99867	3831997	3826823	5174	5019	HG003	DNAscope LongRead
All Benchmark Regions	0.99866	0.99882	0.99874	3857117	3851958	5159	4560	HG004	DNAscope LongRead
MHC	0.98737	0.99778	0.99255	21854	21578	276	48	HG002	pFDA Truth V2 Winning
MHC	0.98857	0.99607	0.99230	21254	21011	243	83	HG003	pFDA Truth V2 Winning
MHC	0.98245	0.99660	0.98948	20913	20546	367	70	HG004	pFDA Truth V2 Winning
MHC	0.99437	0.99738	0.99588	21854	21731	123	57	HG002	DNAscope LongRead
MHC	0.99417	0.99693	0.99555	21255	21131	124	65	HG003	DNAscope LongRead
MHC	0.99613	0.99784	0.99698	20912	20831	81	45	HG004	DNAscope LongRead
Difficult-to-Map Regions	0.99415	0.99483	0.99449	276717	275099	1618	1431	HG002	pFDA Truth V2 Winning
Difficult-to-Map Regions	0.99085	0.99143	0.99114	274335	271825	2510	2351	HG003	pFDA Truth V2 Winning
Difficult-to-Map Regions	0.99187	0.99317	0.99252	275798	273556	2242	1882	HG004	pFDA Truth V2 Winning
Difficult-to-Map Regions	0.99406	0.99724	0.99565	276718	275073	1645	761	HG002	DNAscope LongRead
Difficult-to-Map Regions	0.99287	0.99397	0.99342	274335	272379	1956	1653	HG003	DNAscope LongRead
Difficult-to-Map Regions	0.99433	0.99552	0.99492	275798	274235	1563	1235	HG004	DNAscope LongRead
