## Supplementary Table 2 for "Sentieon DNAscope LongRead – A highly Accurate, Fast, and Efficient Pipeline for Germline Variant Calling from PacBio HiFi reads"

Type	Subset	METRIC.Recall	METRIC.Precision	METRIC.F1_Score	TRUTH.TOTAL	TRUTH.TP	TRUTH.FN	QUERY.FP	Depth
INDEL	All Benchmark Regions	0.68659	0.78162	0.73103	504501	346388	158113	96806	5
INDEL	All Benchmark Regions	0.90595	0.92350	0.91464	504501	457055	47446	37872	10
INDEL	All Benchmark Regions	0.92356	0.93570	0.92959	504501	465935	38566	32031	11
INDEL	All Benchmark Regions	0.94712	0.95391	0.95050	504501	477822	26679	23096	13
INDEL	All Benchmark Regions	0.96283	0.96638	0.96460	504501	485747	18754	16905	15
INDEL	All Benchmark Regions	0.97184	0.97393	0.97288	504501	490297	14204	13131	17
INDEL	All Benchmark Regions	0.98067	0.98184	0.98126	504501	494748	9753	9152	20
INDEL	All Benchmark Regions	0.98857	0.98885	0.98871	504501	498733	5768	5624	25
INDEL	All Benchmark Regions	0.99233	0.99257	0.99245	504501	500633	3868	3751	30
INDEL	All Benchmark Regions	0.99438	0.99462	0.99450	504501	501666	2835	2712	35
SNP	All Benchmark Regions	0.76599	0.95157	0.84876	3327496	2548843	778653	129712	5
SNP	All Benchmark Regions	0.96468	0.99311	0.97869	3327496	3209960	117536	22252	10
SNP	All Benchmark Regions	0.97562	0.99525	0.98534	3327496	3246384	81112	15503	11
SNP	All Benchmark Regions	0.98784	0.99713	0.99246	3327496	3287017	40479	9465	13
SNP	All Benchmark Regions	0.99386	0.99812	0.99599	3327496	3307077	20419	6236	15
SNP	All Benchmark Regions	0.99644	0.99855	0.99750	3327496	3315652	11844	4809	17
SNP	All Benchmark Regions	0.99821	0.99891	0.99856	3327496	3321550	5946	3637	20
SNP	All Benchmark Regions	0.99902	0.99911	0.99907	3327496	3324229	3267	2948	25
SNP	All Benchmark Regions	0.99921	0.99922	0.99921	3327496	3324858	2638	2587	30
SNP	All Benchmark Regions	0.99930	0.99931	0.99930	3327496	3325157	2339	2307	35
