## Supplementary Table 3 for "Sentieon DNAscope LongRead – A highly Accurate, Fast, and Efficient Pipeline for Germline Variant Calling from PacBio HiFi reads"

GIAB Individual	Sample Name	Access Notes	FASTQ URL 1	FASTQ URL 2	FASTQ URL 3	FASTQ URL 4	FASTQ URL 5	FASTQ URL 6
HG001	HG001-SRP194450	N/A	ftp://ftp.sra.ebi.ac.uk/vol1/fastq/SRR900/008/SRR9001768/SRR9001768_subreads.fastq.gz	ftp://ftp.sra.ebi.ac.uk/vol1/fastq/SRR900/009/SRR9001769/SRR9001769_subreads.fastq.gz	ftp://ftp.sra.ebi.ac.uk/vol1/fastq/SRR900/000/SRR9001770/SRR9001770_subreads.fastq.gz	ftp://ftp.sra.ebi.ac.uk/vol1/fastq/SRR900/001/SRR9001771/SRR9001771_subreads.fastq.gz	ftp://ftp.sra.ebi.ac.uk/vol1/fastq/SRR900/002/SRR9001772/SRR9001772_subreads.fastq.gz	ftp://ftp.sra.ebi.ac.uk/vol1/fastq/SRR900/003/SRR9001773/SRR9001773_subreads.fastq.gz
HG002	HG002-pFDA-TruthV2	Accessible from the PrecisonFDA website - https://precision.fda.gov/challenges/10	N/A
HG002	HG002-11kb	N/A	https://ftp.ncbi.nlm.nih.gov/giab/ftp/data/AshkenazimTrio/HG002_NA24385_son/PacBio_SequelII_CCS_11kb/reads/m64011_181218_235052.fastq.gz	https://ftp.ncbi.nlm.nih.gov/giab/ftp/data/AshkenazimTrio/HG002_NA24385_son/PacBio_SequelII_CCS_11kb/reads/m64011_181227_224151.fastq.gz	https://ftp.ncbi.nlm.nih.gov/giab/ftp/data/AshkenazimTrio/HG002_NA24385_son/PacBio_SequelII_CCS_11kb/reads/m64014_181210_152538.fastq.gz	https://ftp.ncbi.nlm.nih.gov/giab/ftp/data/AshkenazimTrio/HG002_NA24385_son/PacBio_SequelII_CCS_11kb/reads/m64017_190116_171555.fastq.gz	https://ftp.ncbi.nlm.nih.gov/giab/ftp/data/AshkenazimTrio/HG002_NA24385_son/PacBio_SequelII_CCS_11kb/reads/m64018_190129_193747.fastq.gz	https://ftp.ncbi.nlm.nih.gov/giab/ftp/data/AshkenazimTrio/HG002_NA24385_son/PacBio_SequelII_CCS_11kb/reads/m64020_190123_225958.fastq.gz
HG002	HG002-15kb-20kb	N/A	https://ftp.ncbi.nlm.nih.gov/giab/ftp/data/AshkenazimTrio/HG002_NA24385_son/PacBio_CCS_15kb_20kb_chemistry2/reads/m64011_190830_220126.fastq.gz	https://ftp.ncbi.nlm.nih.gov/giab/ftp/data/AshkenazimTrio/HG002_NA24385_son/PacBio_CCS_15kb_20kb_chemistry2/reads/m64011_190901_095311.fastq.gz	https://ftp.ncbi.nlm.nih.gov/giab/ftp/data/AshkenazimTrio/HG002_NA24385_son/PacBio_CCS_15kb_20kb_chemistry2/reads/m64012_190920_173625.fastq.gz	https://ftp.ncbi.nlm.nih.gov/giab/ftp/data/AshkenazimTrio/HG002_NA24385_son/PacBio_CCS_15kb_20kb_chemistry2/reads/m64012_190921_234837.fastq.gz	https://ftp.ncbi.nlm.nih.gov/giab/ftp/data/AshkenazimTrio/HG002_NA24385_son/PacBio_CCS_15kb_20kb_chemistry2/reads/m64015_190920_185703.fastq.gz	https://ftp.ncbi.nlm.nih.gov/giab/ftp/data/AshkenazimTrio/HG002_NA24385_son/PacBio_CCS_15kb_20kb_chemistry2/reads/m64015_190922_010918.fastq.gz
HG004	HG004-pFDA-TruthV2	Accessible from the PrecisonFDA website - https://precision.fda.gov/challenges/10	N/A
HG004	HG004-GoogleHealth	From - https://doi.org/10.1101/2020.12.11.422022	https://storage.googleapis.com/brain-genomics-public/research/sequencing/fastq/pacbio_hifi/HG004.1.pacbio_hifi.fastq.gz	https://storage.googleapis.com/brain-genomics-public/research/sequencing/fastq/pacbio_hifi/HG004.2.pacbio_hifi.fastq.gz	https://storage.googleapis.com/brain-genomics-public/research/sequencing/fastq/pacbio_hifi/HG004.3.pacbio_hifi.fastq.gz
