## Supplementary Table 4 for "Sentieon DNAscope LongRead – A highly Accurate, Fast, and Efficient Pipeline for Germline Variant Calling from PacBio HiFi reads"

Type	METRIC.Recall	METRIC.Precision	METRIC.F1_Score	TRUTH.TOTAL	TRUTH.TP	TRUTH.FN	QUERY.FP
INDEL	0.99529	0.99538	0.99533	525469	522992	2477	2430
SNP	0.99923	0.99948	0.99936	3365127	3362537	2590	1734
SNP+INDEL	0.99870	0.99893	0.99881	3890596	3885529	5067	4164
