## Supplementary Table 5 for "Sentieon DNAscope LongRead – A highly Accurate, Fast, and Efficient Pipeline for Germline Variant Calling from PacBio HiFi reads"

sample	RepeatStat	DNAscope-diploid	DNAModelApply-diploid	VariantPhaser	RepeatModel	DNAscope-hap1	DNAscope-hap2	DNAModelApply-hap1	DNAModelApply-hap2	DNAscopeHP-unphased	DNAModelApply-unphased	other_runtime
pFDA-truth_V2-PB-HG002--full	0.02813	1.85630	0.39022	0.05192	0.08556	0.58435	0.57956	0.10063	0.10048	0.08112	0.15167	0.31560
pFDA-truth_V2-PB-HG003--5x	0.00913	0.28834	0.26326	0.01892	0.06706	0.14784	0.14529	0.10908	0.10695	0.07257	0.28574	0.19417
pFDA-truth_V2-PB-HG003--10x	0.01211	0.55709	0.33545	0.02755	0.07207	0.21748	0.21525	0.11761	0.11878	0.07524	0.29105	0.25144
pFDA-truth_V2-PB-HG003--15x	0.01475	0.85291	0.35380	0.03217	0.06039	0.27052	0.26837	0.10664	0.10679	0.06186	0.21639	0.26736
pFDA-truth_V2-PB-HG003--20x	0.01777	1.11610	0.36378	0.03698	0.05499	0.33098	0.32874	0.10167	0.10185	0.05435	0.16728	0.27689
pFDA-truth_V2-PB-HG003--25x	0.02096	1.34922	0.37368	0.04072	0.05404	0.40236	0.39873	0.10097	0.10070	0.05114	0.15908	0.28813
pFDA-truth_V2-PB-HG003--30x	0.02494	1.58466	0.37989	0.04605	0.05498	0.48148	0.47848	0.10049	0.10090	0.05106	0.15869	0.30005
pFDA-truth_V2-PB-HG003--full	0.02752	1.89285	0.38754	0.05200	0.08024	0.58258	0.57733	0.10042	0.10059	0.07503	0.15746	0.30615
pFDA-truth_V2-PB-HG004--full	0.02613	1.94688	0.39827	0.05375	0.08440	0.62293	0.61722	0.10577	0.10520	0.07800	0.15316	0.33022
HG002-chemV2.2-sample--full	0.03053	2.02335	0.39027	0.05922	0.07767	0.59967	0.59633	0.10285	0.10220	0.06987	0.14704	0.32352
