## Supplementary Table 6 for "Sentieon DNAscope LongRead – A highly Accurate, Fast, and Efficient Pipeline for Germline Variant Calling from PacBio HiFi reads"

sample	max_vms
pFDA-truth_V2-PB-HG002--full	11.70342
pFDA-truth_V2-PB-HG003--full	13.18656
pFDA-truth_V2-PB-HG004--full	12.68726
HG002-chemV2.2-sample--full	14.81238
pFDA-truth_V2-PB-HG003--30x	13.43976
pFDA-truth_V2-PB-HG003--25x	12.49188
pFDA-truth_V2-PB-HG003--20x	11.71271
pFDA-truth_V2-PB-HG003--15x	10.13023
pFDA-truth_V2-PB-HG003--10x	8.59229
pFDA-truth_V2-PB-HG003--9x	5.86942
pFDA-truth_V2-PB-HG003--8x	7.56354
pFDA-truth_V2-PB-HG003--7x	7.56363
pFDA-truth_V2-PB-HG003--5x	8.38888
